# Septins regulate cytokinesis and multicellular development in the closest living relatives of animals

**DOI:** 10.64898/2026.04.05.716596

**Authors:** Michael Carver, Nicole King

## Abstract

Septins are cytoskeletal proteins that regulate cytokinesis in fungi and animals, yet their functions in choanoflagellates — the closest living relatives of animals — have remained unknown. *Salpingoeca rosetta,* a choanoflagellate that switches between unicellular and multicellular forms, encodes four septins closely related to animal and fungal septins. CRISPR/Cas9-mediated disruption of *S. rosetta* septins revealed that a subset regulate cell size, with two mutants exhibiting an elevated frequency of oversized cells and one exhibiting smaller cells. Three of the four septins were required for proper rosette colony development, while two also regulated rosette structural integrity. Characterization of *Sros_septA*, which showed the strongest phenotype, revealed a role in cytokinesis: mutant cells exhibited late-stage cytokinesis failure, resulting in enlarged, multinucleated cells. Cytokinesis failure rate increased in uninduced *Sros_septA* mutant cells and was further elevated upon rosette induction, suggesting that the multicellular context places heightened demands on the septin cytoskeleton. Endogenously tagged *Sros*_SeptA dynamically redistributed from the basal pole in interphase cells to the cleavage furrow and nascent intercellular bridge during cell division. These findings identify septins as regulators of cytokinesis and multicellular development in *S. rosetta* and offer a framework for exploring how cell division regulation contributed to the emergence of animal multicellularity.

**Significance Statement:**

- Septins are cytoskeletal proteins that regulate cell division in fungi and animals, but their functions in choanoflagellates – the closest living relatives of animals – were unknown.
- Using CRISPR/Cas9 gene editing in *Salpingoeca rosetta*, we show that septins regulate both cell size and multicellular colony development. SeptA, whose gene disruption produced the strongest phenotype, localizes dynamically to the cleavage furrow and regulates cytokinesis, with cell size and division defects that are exacerbated during multicellular rosette development.
- These findings raise the possibility that elaboration of the extracellular matrix during animal origins imposed new mechanical demands on dividing cells, linking the evolution of cell adhesion to the evolution of cytokinetic regulation.
