## Supplemental File S2 for "Septins regulate cytokinesis and multicellular development in the closest living relatives of animals"

### Sheet: Sros_septB_corrected-seq
Sequence corrected using RNAseq reads from the following study: https://doi.org/10.1128/msphere.00917-24
Sros_septB
CDS	ATGGCTCAACGAAACGATTTCAAGCGGCAGTCCGTTGGACTGTCTGGGATCCAGCAGCAGGTGTTTCGCAAGGTGACCAAGAAGGGCTTCGACTTTAACCTCATGGTCGCAGGCGAGGCTGGGCTGGGCAAGTCCACGCTGATCGAGACCTTGTTTATGCAGAAGGATGAAGAGCCCCACATCGTGCCCGCTGCATCGGAGCGCATCGAGCGGACCGTGAAGATCTCGCCACGTACCAAGGTCATCGGTGACAACGGCGTCAACCTCAACCTCACAGTCATCGACACTCCAGGCTTTAGCGACGCAGTGGACAACACAAACTGCTGGGAGCCGCTTGTTGCCTACATTGATGACAAGTTTGCCAAGTACCTCGAAGGCGAGACTAAGCTCGATCGCAAG…
protein	MAQRNDFKRQSVGLSGIQQQVFRKVTKKGFDFNLMVAGEAGLGKSTLIETLFMQKDEEPHIVPAASERIERTVKISPRTKVIGDNGVNLNLTVIDTPGFSDAVDNTNCWEPLVAYIDDKFAKYLEGETKLDRKTIVDGRVHCLLYFINPTSRGLKQLDVSALKALHDKVNVIPVIAKADTLSKPELKKLKEQIKADIAKHKIKVFTPAIDEDDSDAVSFTYLLLDALPFALVGSTDTFQAGGRSIRGRQYPWGIIEVDNSDHCDYNLLKDMLVRTHLQDLKDVTNEVLYENFRKEALSTGKVALSQSYVVDQSMAQEQEKLAVSEADLLRRHEQMRRELEEQERLLEMRRKQFEEERRRFDDEQKKFKKMSGGPQLHGDTV
Associated ensemble protists gene ID: PTSG_04364
Corrected sequences depositied under the GenBank accession PZ120989

### Sheet: RNAseq_reads_revision
20260211 -- revision of XP_004994452.1 (Sros_septB; PTSG_04364) using RNAseq reads mapping to the genome "choanoflagellate_23Oct2017_2Qa9p.fasta" also named "Srosetta_new_genome"
RNAseq read support counts are from alignment of DB1-sorted.bam, one of the 12 total files done in this RNAseq experiment (from https://doi.org/10.1128/msphere.00917-24)
contig	intron_start	intron_end	strand	read_support	contig	exon_number	exon_start	exon_end
Supercontig_49	320291	319931	-	132	Supercontig_49 (CDS part of Exon 1)	1	320307	320292
Supercontig_49	319834	319662	-	282	Supercontig_49	2	319930	319835
Supercontig_49	319451	319026	-	368	Supercontig_49	3	319661	319452	note: RNAseq reads support the insertion of a C at genomic position 319,652 relative to the genomic sequence
Supercontig_49	318890	318645	-	413	Supercontig_49	4	319025	318891
Supercontig_49	318599	318312	-	461	Supercontig_49	5	318644	318600	note: RNAseq reads support the insertion of a C at genomic position 318,615 relative to the genomic sequence
Supercontig_49	318239	318071	-	469	Supercontig_49	6	318311	318240
Supercontig_49	317974	317808	-	563	Supercontig_49	7	318070	317975
Supercontig_49	317762	317466	-	559	Supercontig_49	8	317807	317763
Supercontig_49	317413	317208	-	562	Supercontig_49	9	317465	317414
Supercontig_49	317155	316850	-	506	Supercontig_49	10	317207	317156
Supercontig_49	316782	316454	-	594	Supercontig_49	11	316849	316783
Supercontig_49	316399	316228	-	682	Supercontig_49	12	316453	316400
Supercontig_49	316188	315962	-	647	Supercontig_49	13	316227	316189
Supercontig_49	315844	315521	-	890	Supercontig_49	14	315961	315845
					Supercontig_49 (CDS part of Exon 15)	15	315520	315473
This organization supports a 15 exon gene encoding a protein with the amino acid legnth 391.
Corrected sequences depositied under the GenBank accession PZ120989
