## Supplemental File S3 for "Septins regulate cytokinesis and multicellular development in the closest living relatives of animals"

### Sheet: Sros_septins_RNAseq
Data from Srosette+DifferentialGeneExpression_TPM file from RNAseq work published in https://doi.org/10.1128/msphere.00917-24
Gene ID	Septin name	Cond 1	Cond 2	Cond 1a	Cond 1b	Cond 1c	Cond 1 Average	Cond 1 Std Dev	Cond 2a	Cond 2b	Cond 2c	Cond 2 Average	Cond 2 Std Dev	p-value	q-value	Fold Change: log2[(cond2/cond1)+0.5]	Std Error Fold Change	EnsemblProtists Transcript ID	Uniprot ID	Pfam	InterPro	Protein families	OrthoDB	UniPathway	Gene Ontology IDs	Gene Ontology (molecular function)	Gene Ontology (GO)	Gene Ontology (cellular component)	Gene Ontology (biological process)	eggNOG
PTSG_07215	Sros_septA	Slow swimmers and chains	Thecate	47.7037	45.8217	41.8768	45.1341	2.97369	9.55209	8.24862	7.66996	8.49022	0.964044	1.95e-33	2.58e-32	-2.45329	0.2036	EGD74992;	F2UEE2	PF00735;	IPR030379;IPR027417;IPR016491;	TRAFAC class TrmE-Era-EngA-EngB-Septin-like GTPase superfamily, Septin GTPase family	845354at2759;	0	GO:0005525	GTP binding [GO:0005525]	GTP binding [GO:0005525]	0	0	KOG2655;
PTSG_07215	Sros_septA	Slow swimmers and chains	Rosette	47.7037	45.8217	41.8768	45.1341	2.97369	46.9053	46.4385	39.5294	44.2911	4.13034	0.859177	0.99993	-0.0361231	0.2036	EGD74992;	F2UEE2	PF00735;	IPR030379;IPR027417;IPR016491;	TRAFAC class TrmE-Era-EngA-EngB-Septin-like GTPase superfamily, Septin GTPase family	845354at2759;	0	GO:0005525	GTP binding [GO:0005525]	GTP binding [GO:0005525]	0	0	KOG2655;
PTSG_07215	Sros_septA	Slow swimmers and chains	Fast Swimmer	47.7037	45.8217	41.8768	45.1341	2.97369	56.1462	47.5406	45.3652	49.684	5.70116	0.496055	0.669066	0.138592	0.2036	EGD74992;	F2UEE2	PF00735;	IPR030379;IPR027417;IPR016491;	TRAFAC class TrmE-Era-EngA-EngB-Septin-like GTPase superfamily, Septin GTPase family	845354at2759;	0	GO:0005525	GTP binding [GO:0005525]	GTP binding [GO:0005525]	0	0	KOG2655;
PTSG_06009	Sros_sept6	Slow swimmers and chains	Thecate	83.5579	75.5025	75.1391	78.0665	4.75919	30.6309	28.1753	26.032	28.2794	2.30122	2.59e-14	1.15e-13	-1.50647	0.19777	EGD74644;	F2UDE9	PF00735;	IPR030379;IPR027417;IPR016491;	TRAFAC class TrmE-Era-EngA-EngB-Septin-like GTPase superfamily, Septin GTPase family	845354at2759;	0	GO:0005525	GTP binding [GO:0005525]	GTP binding [GO:0005525]	0	0	KOG3859;
PTSG_06009	Sros_sept6	Slow swimmers and chains	Rosette	83.5579	75.5025	75.1391	78.0665	4.75919	72.3394	71.9288	71.7347	72.001	0.308726	0.539132	0.99993	-0.121456	0.19777	EGD74644;	F2UDE9	PF00735;	IPR030379;IPR027417;IPR016491;	TRAFAC class TrmE-Era-EngA-EngB-Septin-like GTPase superfamily, Septin GTPase family	845354at2759;	0	GO:0005525	GTP binding [GO:0005525]	GTP binding [GO:0005525]	0	0	KOG3859;
PTSG_06009	Sros_sept6	Slow swimmers and chains	Fast Swimmer	83.5579	75.5025	75.1391	78.0665	4.75919	98.3384	87.754	83.1962	89.7629	7.76841	0.302055	0.497503	0.204106	0.19777	EGD74644;	F2UDE9	PF00735;	IPR030379;IPR027417;IPR016491;	TRAFAC class TrmE-Era-EngA-EngB-Septin-like GTPase superfamily, Septin GTPase family	845354at2759;	0	GO:0005525	GTP binding [GO:0005525]	GTP binding [GO:0005525]	0	0	KOG3859;
PTSG_04364	Sros_septB	Slow swimmers and chains	Thecate	60.7207	60.291	45.1274	55.3797	8.88139	30.3418	22.9493	20.7739	24.6883	5.01542	1.27e-06	3.04e-06	-1.20784	0.249318	EGD72629;	F2U8C1	PF00735;	IPR030379;IPR027417;	0	845354at2759;	0	GO:0005525	GTP binding [GO:0005525]	GTP binding [GO:0005525]	0	0	KOG2655;
PTSG_04364	Sros_septB	Slow swimmers and chains	Rosette	60.7207	60.291	45.1274	55.3797	8.88139	62.9829	56.5158	53.0332	57.5106	5.04891	0.801562	0.99993	0.0626602	0.249318	EGD72629;	F2U8C1	PF00735;	IPR030379;IPR027417;	0	845354at2759;	0	GO:0005525	GTP binding [GO:0005525]	GTP binding [GO:0005525]	0	0	KOG2655;
PTSG_04364	Sros_septB	Slow swimmers and chains	Fast Swimmer	60.7207	60.291	45.1274	55.3797	8.88139	36.3645	33.7777	33.1147	34.419	1.71719	0.00839362	0.0480683	-0.657156	0.249318	EGD72629;	F2U8C1	PF00735;	IPR030379;IPR027417;	0	845354at2759;	0	GO:0005525	GTP binding [GO:0005525]	GTP binding [GO:0005525]	0	0	KOG2655;
PTSG_04106	Sros_sept9	Slow swimmers and chains	Thecate	78.4079	73.7897	72.4573	74.885	3.12284	17.4947	16.0617	14.3622	15.9728	1.56812	1e-30	1.17e-29	-2.27318	0.197261	EGD83499;	F2U6L7	PF00735;	IPR030379;IPR027417;IPR016491;	TRAFAC class TrmE-Era-EngA-EngB-Septin-like GTPase superfamily, Septin GTPase family	845354at2759;	0	GO:0005525	GTP binding [GO:0005525]	GTP binding [GO:0005525]	0	0	KOG1547;
PTSG_04106	Sros_sept9	Slow swimmers and chains	Rosette	78.4079	73.7897	72.4573	74.885	3.12284	70.6745	70.2766	65.969	68.9734	2.60944	0.524622	0.99993	-0.125505	0.197261	EGD83499;	F2U6L7	PF00735;	IPR030379;IPR027417;IPR016491;	TRAFAC class TrmE-Era-EngA-EngB-Septin-like GTPase superfamily, Septin GTPase family	845354at2759;	0	GO:0005525	GTP binding [GO:0005525]	GTP binding [GO:0005525]	0	0	KOG1547;
PTSG_04106	Sros_sept9	Slow swimmers and chains	Fast Swimmer	78.4079	73.7897	72.4573	74.885	3.12284	102.185	98.8248	97.6356	99.5484	2.35927	0.0356011	0.128837	0.414536	0.197261	EGD83499;	F2U6L7	PF00735;	IPR030379;IPR027417;IPR016491;	TRAFAC class TrmE-Era-EngA-EngB-Septin-like GTPase superfamily, Septin GTPase family	845354at2759;	0	GO:0005525	GTP binding [GO:0005525]	GTP binding [GO:0005525]	0	0	KOG1547;
Gene ID		Cond 1	Cond 2	Cond 1 Average	Cond 1 Std Dev	Cond 2 Average	Cond 2 Std Dev	p-value	q-value	Fold Change: log2[(cond2/cond1)+0.5]	Std Error Fold Change		Comment
PTSG_07215	Sros_septA	Slow swimmers and chains	Thecate	45.1341	2.97369	8.49022	0.964044	1.95e-33	2.58e-32	-2.45329	0.2036		decreased
PTSG_07215	Sros_septA	Slow swimmers and chains	Rosette	45.1341	2.97369	44.2911	4.13034	0.859177	0.99993	-0.0361231	0.2036		not significant
PTSG_07215	Sros_septA	Slow swimmers and chains	Fast Swimmer	45.1341	2.97369	49.684	5.70116	0.496055	0.669066	0.138592	0.2036		not significant
PTSG_06009	Sros_sept6	Slow swimmers and chains	Thecate	78.0665	4.75919	28.2794	2.30122	2.59e-14	1.15e-13	-1.50647	0.19777		decreased
PTSG_06009	Sros_sept6	Slow swimmers and chains	Rosette	78.0665	4.75919	72.001	0.308726	0.539132	0.99993	-0.121456	0.19777		not significant
PTSG_06009	Sros_sept6	Slow swimmers and chains	Fast Swimmer	78.0665	4.75919	89.7629	7.76841	0.302055	0.497503	0.204106	0.19777		not significant
PTSG_04364	Sros_septB	Slow swimmers and chains	Thecate	55.3797	8.88139	24.6883	5.01542	1.27e-06	3.04e-06	-1.20784	0.249318		decreased
PTSG_04364	Sros_septB	Slow swimmers and chains	Rosette	55.3797	8.88139	57.5106	5.04891	0.801562	0.99993	0.0626602	0.249318		not significant
PTSG_04364	Sros_septB	Slow swimmers and chains	Fast Swimmer	55.3797	8.88139	34.419	1.71719	0.00839362	0.0480683	-0.657156	0.249318		modest but significant
PTSG_04106	Sros_sept9	Slow swimmers and chains	Thecate	74.885	3.12284	15.9728	1.56812	1e-30	1.17e-29	-2.27318	0.197261		decreased
PTSG_04106	Sros_sept9	Slow swimmers and chains	Rosette	74.885	3.12284	68.9734	2.60944	0.524622	0.99993	-0.125505	0.197261		not significant
PTSG_04106	Sros_sept9	Slow Swimmer	Fast Swimmer	74.885	3.12284	99.5484	2.35927	0.0356011	0.128837	0.414536	0.197261		not signficant in q, significant in p (increase)
