## Supplemental File S4 for "Septins regulate cytokinesis and multicellular development in the closest living relatives of animals"

### Sheet: CRISPR gene edits
Starting Genotype	Gene	Ensembl Accession	Purpose	gRNA sequence	repair template sequence (insert is bolded)	Insertion site on CDS	truncated protein length	cycloheximide selection	# of editing experiments	# clones genotyped	clones obtained (total amount of positive edits)	independent clones obtained (total amount of edits from independently nucleofected wells)	forward genotyping primer	reverse genotyping primer
Wild-type SrEpac	Sros_septA	PTSG_07215	Gene truncation	CTCCACCGACATCTATGAAG	ATTGGGAAAATCGACGTTTGTCAACACCCTGTTCTCCACCGACATCTATGTTTATTTAATTAAATAAAAAGAGGACAAGCCCTATCCCCCACCTTGTACGTCAAGTGTTGTGACTGGC	135	50	yes	4	380	2	1	TTGCATGCATGGCAGACGCC	TGCTGGGAATGCGAGCACCT
SrEpac (H2B-mcherry)	Sros_septA	PTSG_07215	Gene truncation	CTCCACCGACATCTATGAAG	ATTGGGAAAATCGACGTTTGTCAACACCCTGTTCTCCACCGACATCTATGTTTATTTAATTAAATAAAAAGAGGACAAGCCCTATCCCCCACCTTGTACGTCAAGTGTTGTGACTGGC	135	50	yes	1	285	1	1	TTGCATGCATGGCAGACGCC	TGCTGGGAATGCGAGCACCT
Wild-type SrEpac	Sros_septA	PTSG_07215	Gene truncation	AATGCGTTCTCCAAGTACGA	TGCAGCTGGGTCCCCATTGAGGAGTATGTTGACAATGCGTTCTCCAAGTATTTATTTAATTAAATAAACGAGGGCGAGGAGTCGAAGATCAGCCGCACGGATATCCGTGATTGCCGCG	334	116	yes	1	~285*	1	1	TCTCTCTCACCCGGTGGTTGC	AGCAGCATGCGAATGTGCGGA
Wild-type SrEpac	Sros_sept6	PTSG_06009	Gene truncation	CGATGCAAGCAATGTTGAAG	ACACACACACACAGACAATAGGTTGTGGCGTACCGATGCAAGCAATGTTGTTTATTTAATTAAATAAAAAGCGGAAGCCTCGCTGCTGTTCGCGGTTGACATACTGATCCGGCAAGGT	136	39	yes	1	~285*	1	1	GCCAACAAGACCAAGATGGCGAC	AGCAGCGCAGACTTGCCG
Wild-type SrEpac	Sros_septB	PTSG_04364	Gene truncation	CTGGATCCCAGACAGTCCAA	GCCCTTCTTGGTCACCTTGCGAAACACCTGCTGCTGGATCCCAGACAGTCTTTATTTAATTAAATAAACAACGGACTGCCGCTTGAAATCTGCAAGCAAGCAAGCAAATTGGGGTGGT	54	17	yes	3	~641*	1	1	ACCGACAACCACCCCAATTTGCT	AGGCAACCAGCGCACCTTG
Wild-type SrEpac	Sros_sept9	PTSG_04106	Gene truncation	GCTCACAGGCTCGCCAAGGA	AGTCCTGTCCAGGACAAACTCCATGATGTTGTCGCTCACAGGCTCGCCAATTTATTTAATTAAATAAAGGAGGGATGCCACGAGGCTGACAACGTCGTCGGCCTTCAAGGTTTGATCG	207	63	yes	1	190	53	1	ACGCCTTGACTCCCTGCCTTT	CCCGCGCATGCAACAACGAAA
Wild-type SrEpac	Sros_septA	PTSG_07215	ALFA-tag	GAAGGAGTACGAGGCCGAGG	TGAGATGCAGCGCGAGCAGTTTGAGCGGGAGAAGAAGGAGTACGAGGCCGAGAGCCGCCTGGAGGAGGAGCTGCGCCGCCGCCTGACGGAGGAGGAGGAGAAGCGAAAGGCCGCACAGGCGCAGTCCACTGGCCGGCGCAAG	1161	N/A	yes	1	~285*	~11**	1	GCCACACTGCCTTGCATCGT	ATTGTGCAACGGCAACACCGT
Wild-type SrEpac	rpl36a locus		rpl36a-P56Q edit	CTTCTTGCGGAAGATGGGCT	GCACGGAACATCGCCTCCAATGACATGCATGAGACAAGCACCTTCTTGCGGAAGATCTGCTTGGTCTGACCACCGAAACCGCTCTGCTTCCGGTCGTAACGACGCTTACCTACACACACG								GATGAAGTGCAGACGATGCG	CTTCTTCGTGGTCTTGGCCT
										*exact number unknown, clones were genotyped in plates pooled from 2-4 initial plates with about 75% of wells filled
										**exact number unknown, multiple edits were detected by overlapping chromatogram reads but were not all sequenced to determine how many colonies contributed
For Sros_septA ALFA tag:
Full Sros_septB CDS	ATGAGTGGCGACATAGGCTTTGCCAACCTCCCCAATCAAATCCATCGTGAGGTCACGCTCAAGGGGTTTGACTTCACTTTGATGGTCGTTGGGCGGTCTGGATTGGGAAAATCGACGTTTGTCAACACCCTGTTCTCCACCGACATCTATGAAGAGGACAAGCCCTATCCCCCACCTTGTGCTCGCATTCCCAGCACAACCTCTGTGCAGGAGAGCGTGACAACGCTCATTGAGAACGACGTTCAGCTCACGCTCACGCTCGTGGACACGCCGGGCTTTGGAAACGGCATCAACAACACAGACTGCTGGGTCCCCATTGAGGAGTATGTTGACAATGCGTTCTCCAAGTACGAGGGCGAGGAGTCGAAGATCAGCCGCACGGATATCCGTGATTGCCGC…
gRNA binding site (1161-1180) - GAG codon recovered by repair oligo in bold	GAAGGAGTACGAGGCCGAGG

### Sheet: ALFA-tag
Sros_septA ALFA tag -- further description
Full Sros_septA CDS	ATGAGTGGCGACATAGGCTTTGCCAACCTCCCCAATCAAATCCATCGTGAGGTCACGCTCAAGGGGTTTGACTTCACTTTGATGGTCGTTGGGCGGTCTGGATTGGGAAAATCGACGTTTGTCAACACCCTGTTCTCCACCGACATCTATGAAGAGGACAAGCCCTATCCCCCACCTTGTGCTCGCATTCCCAGCACAACCTCTGTGCAGGAGAGCGTGACAACGCTCATTGAGAACGACGTTCAGCTCACGCTCACGCTCGTGGACACGCCGGGCTTTGGAAACGGCATCAACAACACAGACTGCTGGGTCCCCATTGAGGAGTATGTTGACAATGCGTTCTCCAAGTACGAGGGCGAGGAGTCGAAGATCAGCCGCACGGATATCCGTGATTGCCGC…
gRNA binding site (1161-1180)	GAAGGAGTACGAGGCCG^AGG	^ indicates cut site directed by gRNA, interrupted GAG codon is bolded
Repair Oligo	TGAGATGCAGCGCGAGCAGTTTGAGCGGGAGAAGAAGGAGTACGAGGCCGAGAGCCGCCTGGAGGAGGAGCTGCGCCGCCGCCTGACGGAGGAGGAGGAGAAGCGAAAGGCCGCACAGGCGCAGTCCACTGGCCGGCGCAAG	Underlined nucleotides in the repair template sequence were designed to restore interrupted codon at both sides of the tag, remaining bolded sequence codes for the ALFA-tag
