## Supplemental File S5 for "Septins regulate cytokinesis and multicellular development in the closest living relatives of animals"

### Sheet: SeptA-mSG_sequences
Sros_septA-mStayGold tagging: nucleotides and conditions
Design to edit pMS18 plasmid to make NK812
mStayGold nucleotide sequence	ATGGCCTCCACCCCCTTCAAGTTCCAGCTCAAGGGCACCATCAACGGCAAGTCCTTCACCGTCGAGGGCGAGGGCGAGGGCAACTCCCACGAGGGCTCCCACAAGGGCAAGTACGTCTGCACCTCCGGCAAGCTCCCCATGTCCTGGGCCGCCCTCGGCACCTCCTTCGGCTACGGCATGAAGTACTACACCAAGTACCCCTCCGGCCTCAAGAACTGGTTCCACGAGGTCATGCCCGAGGGCTTCACCTACGACCGCCACATCCAGTACAAGGGCGACGGCTCCATCCACGCCAAGCACCAGCACTTCATGAAGAACGGCACCTACCACAACATCGTCGAGTTCACCGGCCAGGACTTCAAGGAGAACTCCCCCGTCCTCACCGGCGACATGAACGTC…
mStayGold protein sequence	MASTPFKFQLKGTINGKSFTVEGEGEGNSHEGSHKGKYVCTSGKLPMSWAALGTSFGYGMKYYTKYPSGLKNWFHEVMPEGFTYDRHIQYKGDGSIHAKHQHFMKNGTYHNIVEFTGQDFKENSPVLTGDMNVSLPNDVQHIPRDDGVECPVTLLYPLLSDKSKCVEAHQNTICKPLHNQPAPDVPYHWIRKQYTQSKDDTEERDHICQSETLEAHL
linker nucleotide sequence	TCTGGCGGTAGCGGTGGCTCC
linker protein sequence	SGGSGGS
Gene block for Gibson assembly into pMS18 (988 bp)	AGGAAGAGAAGCGTAAGGCTGCGCAGGCTCAGTCTACTGGTCGGCGTAAGAAGTTCTTTTCTGGCGGTAGCGGTGGCTCCATGGCCTCCACCCCCTTCAAGTTCCAGCTCAAGGGCACCATCAACGGCAAGTCCTTCACCGTCGAGGGCGAGGGCGAGGGCAACTCCCACGAGGGCTCCCACAAGGGCAAGTACGTCTGCACCTCCGGCAAGCTCCCCATGTCCTGGGCCGCCCTCGGCACCTCCTTCGGCTACGGCATGAAGTACTACACCAAGTACCCCTCCGGCCTCAAGAACTGGTTCCACGAGGTCATGCCCGAGGGCTTCACCTACGACCGCCACATCCAGTACAAGGGCGACGGCTCCATCCACGCCAAGCACCAGCACTTCATGAAGAACG…
Restriction enzyme to digest pMS18 to insert gene block	HindIII
Gibson cloning primer (forward)	ATGACCATGATTACGCCAAGCTTAAGAAGAAAAGCGTAAGGCTGC
Gibson cloning primer (reverse)	AAGACTGCAGTCGTTACGTTTCCATATGCGATGTATGTGT
Primers to amplify tagging-puro selection cassette (2996 bp)
Forward primer	TGAGATGCAGCGCGAGCAGTTTGAGCGGGAGAAGAAGGAGTACGAGGCCGAGGAAGAGAAGCGTAAGGCT
Reverse primer	CTTGCGCCGGCCAGTGGACTGCGCCTGTGCGGCCTTTCGCTTCTCCTCCTCGGGCACCGCTCATTGATC
Extension time	75''
Annealing temp	67C
Concentration of primer	add 1 ul of 100 ng/ul stock
Resulting cassette sequence	TGAGATGCAGCGCGAGCAGTTTGAGCGGGAGAAGAAGGAGTACGAGGCCGAGGAAGAGAAGCGTAAGGCTGCGCAGGCTCAGTCTACTGGTCGGCGTAAGAAGTTCTTTTCTGGCGGTAGCGGTGGCTCCATGGCCTCCACCCCCTTCAAGTTCCAGCTCAAGGGCACCATCAACGGCAAGTCCTTCACCGTCGAGGGCGAGGGCGAGGGCAACTCCCACGAGGGCTCCCACAAGGGCAAGTACGTCTGCACCTCCGGCAAGCTCCCCATGTCCTGGGCCGCCCTCGGCACCTCCTTCGGCTACGGCATGAAGTACTACACCAAGTACCCCTCCGGCCTCAAGAACTGGTTCCACGAGGTCATGCCCGAGGGCTTCACCTACGACCGCCACATCCAGTA…
gRNA design to insert at CDS position 1178 in Sros_septA (PTSG_07215)
crRNA	GAAGGAGTACGAGGCCGAGG
To sequencing genomic locus after insertion of tagging-puro selection casette (note: several primers to sequence Sros_septA (PTSG_07215) 3'UTR to Pac cassette were tried but none worked)
	forward primer	reverse primer
upstream of cut site through fluorotag into PTSG_07215 3'UTR	GCCACACTGCCTTGCATCGT	ATTGTGCAACGGCAACACCGT
EFL 5' UTR region of Pac cassette	TGCATTGCTTGCGCGCCT	AACACACGACCATGCGTGCG
Pac gene to downstream of cut site	GCTGCCTTCGCTGACTACCCT	GCTACCTGTGGCTGTTCACTCG

### Sheet: SeptA-mSG_codon-changes
Codon changes to the NK812 plasmid-derived Sros_SeptA-mStayGold recovery sequence
Amino acid number in Sros_septA (PTSG_07215) protein sequence	Amino acid	Original Codon	Usage of original codon	New codon	Usage of new codon
394	E	GAG	1	GAA	0.29
397	R	CGA	0.18	CGT	0.24
399	A	GCC	1	GCT	0.42
400	A	GCA	0.74	GCG	0.87
402	A	GCG	1	GCT	0.42
404	S	TCC	0.71	TCT	0.31
406	G	GGC	1	GGT	0.34
408	R	CGC	1	CGT	0.24
412	F	TTC	1	TTT	0.76
All codons changed in the 3rd position to the amino acid encoded was not changed
Codon table was derived from RNAseq data in https://doi.org/10.1128/msphere.00917-24 by Maxwell C. Coyle. It was generated by filtering all S. rosetta genes expressed in slow swimmers >= 10 TPM, then using the Codon Usage Module from Biopython to generate a codon adaptation index that outputs a codon table with relative synonymous codon usage values
